# Characterizing cytosine methylation of polymorphic human transposable element insertions using human pangenome resources

**DOI:** 10.1101/2024.11.22.623804

**Authors:** Xiaoyu Zhuo, Chad Tomlinson, Edward A. Belter, Prashant Kumar Kuntala, Wesley N. Saintilnord, Juan Jiang, Tina Lindsay, Juan Macias, Human Pangenome Reference Consortium, Robert S. Fulton, Ting Wang

**Affiliations:** Department of Genetics, Washington University School of Medicine, St. Louis, MO, USA; The Edison Family Center for Genome Sciences and Systems Biology, Washington University School of Medicine, St. Louis, MO, USA; McDonnell Genome Institute, Washington University School of Medicine, St. Louis, MO, USA

## Abstract

Cytosine methylation, a crucial epigenetic modification, plays a vital role in genomic regulation. Leveraging the advancements in third-generation sequencing, we investigated the methylation patterns of non-reference insertions of human lymphoblastoid cell lines (LCLs), particularly polymorphic transposable elements (TEs). We validated the high concordance between long-read methylation calls and conventional whole genome bisulfite sequencing (WGBS) method. By characterizing thousands of polymorphic TE insertions genome-wide using long reads from the draft Human Pangenome Reference, we aimed to establish general rules of TE methylation by addressing three key questions: 1) what is the methylation profile of each insertion? 2) do newly inserted TEs adopt the methylation pattern of their genomic context? and 3) do new TE insertions affect the methylation of their flanking regions? While most non-TE insertions exhibit DNA methylation patterns consistent with their genomic context, TE insertions are generally highly methylated, exhibiting distinct, class-specific patterns, and with profound variation within TE bodies. A small percentage of *Alu* insertions are hypomethylated, particularly those inserted within hypomethylated CpG islands. By comparing DNA methylation of flanking regions of TE insertions between individuals with and without the TE insertions, we revealed that majority of TEs exhibited minimal impact on nearby regions, although numerous exceptions exist where the methylation status of both L1 and *Alu* insertions “leak” into nearby regions, leading to either methylation spreading or hypomethylation sloping shores. In conclusion, we demonstrated the methylation calling capability of third-generation sequencing and its unique advantage in characterizing epigenomic features within non-reference positions. While TE insertions primarily exhibit methylation patterns restricted within their boundaries, some TEs are able to engage in context-dependent complex interactions with genomic neighborhood.
