## Supplemental Table S1 for "Characterizing cytosine methylation of polymorphic human transposable element insertions using human pangenome resources"

### Sheet: Sheet1
MEI	Method	Number	Included for analysis
Alu	MELT,PALMER,xTEA	5971	1
Alu	PALMER,xTEA	123	1
Alu	MELT,xTEA	391	1
Alu	MELT,PALMER	265	1
Alu	MELT	1076	0
Alu	xTEA	114	0
Alu	PALMER	1614	0
LINE1	MELT,PALMER,xTEA	375	1
LINE1	PALMER,xTEA	4	1
LINE1	MELT,PALMER	28	1
LINE1	MELT,xTEA	3	1
LINE1	MELT	44	0
LINE1	xTEA	12	0
LINE1	PALMER	27	0
SVA	MELT,PALMER,xTEA	2	1
SVA	PALMER,xTEA	325	1
SVA	MELT,xTEA	6	1
SVA	MELT,PALMER	1	1
SVA	MELT	4	0
SVA	xTEA	57	0
SVA	PALMER	167	0
HERVK	xTEA-curation	16	1
HERVK	PALMER-curation	9	1
